# Electroconvulsive stimuli reverse neuro-inflammation and behavioral deficits in a mouse model of depression

**DOI:** 10.1101/2023.05.13.540577

**Authors:** Alasdair G Rooney, Alastair M Kilpatrick, Charles ffrench-Constant

**Affiliations:** Centre for Regenerative Medicine Institute for Regeneration and Repair The University of Edinburgh Edinburgh Bioquarter 5 Little France Drive Edinburgh EH16 4UU; Norwich Medical School University of East Anglia Norwich Research Park Norwich NR4 7TJ

**Keywords:** Electroconvulsive, depression, mouse, SGZ, microglia, neuro-inflammation

## Abstract

**Background:** Electroconvulsive therapy is a fast, safe, and effective treatment for severe clinical depression but there is an ongoing search for mechanistic insights.

**Methods:** We used a mouse neuro-endocrine model of depression to examine behavioral, cellular, and molecular effects of electroconvulsive stimuli (ECS).

**Results:** The behavioral response to repeated ECS correlated with adult neurogenesis, more strongly in the ventral than dorsal hippocampus. Subsequent RNA-seq analysis targeting the ventral subgranular zone (SGZ) delineated ECS-responsive molecular pathways that were shared between naive and depressive-state conditions, and which may represent core biological responses to seizure induction. Other pathways responded to ECS preferentially in the depressive state, suggesting further state-specific mechanisms. By comparing gene set pathways reciprocally altered in depressed-state animals then reversed by ECS, we identified and validated neuro-inflammation as a candidate regulator of the antidepressant response. We further identified 56 novel candidate ‘antidepressant response’ genes in the ventral SGZ that may contribute to recovery, half of which have been implicated in human neuropsychiatric phenotypes.

**Conclusions:** Electroconvulsive stimuli reverse neuro-inflammation in a mouse model of depression. The results offer a detailed molecular characterization of potential SGZ antidepressant response-specific genes and pathways in brain regions implicated in depression.
