## Supplementary material for "Electroconvulsive stimuli reverse neuro-inflammation and behavioral deficits in a mouse model of depression": Table S1. Gene lists for SGZ heatmap (all cell types).

### Sheet: Gene lists for SGZ heatmap (ALL
Table 1
Astrocytes	Astro / NSC	NSC	Neural_progenitors	GCL_imm	GCL_mat	OPCs	COPs	MFOLs	Microglia	Pericytes	Interneurons
2900052N01Rik	AI464131	1110001J03Rik	0610010K14Rik	5033430I15Rik	2900055J20Rik	0610040J01Rik	1810041L15Rik	1700047M11Rik	0610040J01Rik	9930013L23Rik	Reln
3110082J24Rik	Abhd3	1200014J11Rik	1110038B12Rik	A330050F15Rik	3300002P13Rik	1700025G04Rik	2510003E04Rik	2810468N07Rik	1700017B05Rik	Abca8a	Ndnf
Abtb2	Acadl	1500015O10Rik	1190002F15Rik	Akap5	A330009N23Rik	1810041L15Rik	2810468N07Rik	4931406P16Rik	2410006H16Rik	Abcc9	Snhg11
Adamts9	Acsbg1	2310022B05Rik	1500012F01Rik	Arhgef3	Acap2	2310044G17Rik	3110035E14Rik	5031439G07Rik	4632428N05Rik	Aebp1	Meg3
Adora2b	Acss1	2610017I09Rik	1810026B05Rik	Atxn1	Adarb2	2610035D17Rik	Abtb2	Aatk	9830001H06Rik	Ahnak	Trp73
Akr1b10	Adhfe1	2610507B11Rik	2310036O22Rik	Bhlhe40	Ankrd33b	2700089E24Rik	Arsb	Abca2	A630001G21Rik	Aldh1a1	Nhlh2
Apln	Agt	2810459M11Rik	2410002F23Rik	Camk4	BC030499	2810407C02Rik	Bcas1	Abca8a	Abca1	Aldh1a2	Clstn2
Apoc1	Aifm3	2900092D14Rik	2410006H16Rik	Dbpht2	C1ql2	2810468N07Rik	Bmp4	Acap2	Abcd2	Anpep	Cxcl12
Aqp4	Aldh1a1	4930402H24Rik	2610203C20Rik	Dnajc27	Car4	2900011O08Rik	Cdk14	Acot7	Abhd12	Anxa2	Slc17a6
Arap1	Aldh1l1	4930579G24Rik	2700046A07Rik	Dsp	Cemip	3110035E14Rik	Chd3	Add1	Abi3	Anxa5	Rgs4
Arhgap31	Apoe	4933431E20Rik	2700060E02Rik	Eml6	Cstad	3632451O06Rik	Chn2	Add3	Abl1	Apod	Syt1
Camk2d	Arhgef26	5930403L14Rik	2700081O15Rik	Ermp1	Dock10	4833424O15Rik	Cnp	Adi1	Acap2	Arhgap29	Celf4
Car2	Atp13a4	6720401G13Rik	2700094K13Rik	Fxyd7	Emp2	9530091C08Rik	Cyfip2	Adipor2	Acp2	Atp13a5	Ebf3
Cbr3	Atp1a2	9530091C08Rik	2810417H13Rik	Gda	Fam19a1	A130077B15Rik	Cyp2j6	Ado	Actb	Atp1a2	Ppp2r2c
Ccdc8	Axl	A230046K03Rik	2900092D14Rik	Gm13889	Gabrd	A630089N07Rik	Dynll1	Agap1	Actr2	Bgn	Olfm1
Cdh20	Bcan	A330032B11Rik	2900097C17Rik	Gpr158	Gm10605	A730017C20Rik	Dynll2	Agpat4	Acvr1	Bmp7	Lrrc17
Cpq	Cbs	A630089N07Rik	5430416N02Rik	Il16	Gm12216	A930009A15Rik	Edil3	Ank	Adam10	Ccl19	Kif3a
Cryab	Cd38	Abat	6330403K07Rik	Ksr1	Gpc4	Abcg1	Enpp6	Ank3	Adam15	Cd151	Islr
Csf1	Cldn10	Abca8a	9330159F19Rik	Mkx	Hlf	Abhd17b	Epb4.1l2	Ankib1	Adam17	Cd248	Disp2
Dnaic1	Clu	Abhd14b	A830010M20Rik	Nceh1	Icam4	Abi2	Fyn	Anln	Adamts1	Cd302
Ednrb	Cmtm5	Abhd4	Abracl	Npy1r	Ipcef1	Abr	Gpr17	Ano4	Adap2	Cd97
Emp2	Cpt1a	Acaa1a	Acat2	Omg	Itga8	Abtb2	Itpr2	Apbb1	AF251705	Cdc42ep4
Epas1	Csrp1	Acaa2	Acin1	Pdyn	Kcnip3	Acap3	Kazn	Aplp1	Aftph	Cebpd
Ephx2	Cyp2d22	Acat3	Acly	Pdzd2	Krt2	Acox1	Lims2	Apod	Aif1	Cfh
Etv4	Cyp2j9	Aco2	Actl6a	Pip5k1b	Lct	Adam22	Mfsd2a	App	Akap13	Cnn2
Etv5	Daam2	Acot11	Actl6b	Pls3	Map2k1	Adam9	Mpzl1	Arap2	Akr1b10	Col12a1
Fam189a2	Ddah1	Acsl3	Actr1a	Prickle2	Mfsd4	Adcyap1r1	Mycl1	Arc	Alox5ap	Col15a1
Fam20a	Dio2	Acsl6	Adam19	Ptpn3	Nbl1	Adora1	Myrf	Arhgap23	Ang	Col18a1
Fam227b	Eva1a	Acss2	Adgrg1	Ptprj	Net1	Afap1l2	Ncam1	Arid4b	Anxa3	Col1a1
Fgf1	Fam107a	Adam28	Adh5	Rap1gap2	Nos1	Agap1	Neu4	Arpc1a	Apbb1ip	Col1a2
Fgfrl1	Fbxo2	Adamts13	Adnp	Rasd1	Nptx1	Agpat5	Nkx2-2	Arrdc3	Apobec1	Col3a1
Gdpd2	Fgfr3	Adcyap1r1	Aes	Rasgrf2	Nr3c1	Agrn	Pak4	Arsg	Apobec3	Col4a1
Gm15417	Fxyd1	Add3	Afap1	Rbm24	Ntng1	Ahi1	Pfn2	Aspa	Arap3	Col4a2
Gm266	Gfap	Adk	Aff4	Rgs8	Per3	AI414108	Phyhipl	Atp1b3	Arf6	Col6a1
Gng12	Gja1	Adrbk2	Ago1	Rprml	Plekha2	AI854517	Ppfibp1	Atp6ap2	Arhgap12	Colec12
Grin3a	Gjb6	Afap1l2	Agtpbp1	Rspo3	Ptprn	Alcam	S100a1	Atp8a1	Arhgap25	Cp
Inppl1	Gldc	Agl	Akap9	Sdk2	Ramp1	Ampd3	S100b	B3galt5	Arhgap27	Crtap
Itgav	Gpc5	Ahcyl1	Akirin2	Sipa1l2	Rasgrp1	Amz1	Sez6l	Bcar1	Arhgap39	Ctgf
Itgb5	Gpr37l1	Akt2	Akr1a1	Slc4a4	Rgs4	Ankrd11	Sirt2	Bcas1	Arhgap5	Ctsh
Itih5	Gramd3	Alcam	Akt1	Smim3	Rin1	Ankrd12	Slc1a1	Bin1	Arhgdib	Cxcl12
Itpr2	Grin2c	Aldh2	Alg2	Stc1	Rtn4rl1	Ankrd28	Slc22a23	Bnip3l	Arhgef40	Cyp1b1
Jam2	Grm3	Aldh6a1	Amotl1	Tenm1	Slc26a4	Anks1b	Slc27a3	Bpgm	Arhgef6	Cyr61
Kank1	Hapln1	Aldh7a1	Anapc5	Wipf3	Slit1	Anxa6	Slc44a1	Cacnb4	Arid1a	Cyth3
Kcng4	Hepacam	Aldh9a1	Ank3		Smad3	Aplp2	Susd5	Car2	Arl4c	Dcn
Kif1c	Hspb8	Aldoa	Ankfy1		Snhg11	Arhgap31	Timp4	Carhsp1	Arpc1b	Dnajb1
Lrig1	Htra1	Aldoc	Ankra2		Specc1	Arl2bp	Tns3	Ccdc47	Arpc2	Ece1
Lrp4	Id1	Als2	Ankrd10		Sv2c	Arl6ip1	Trio	Ccp110	Arpc4	Ecm1
Mertk	Id3	Ampd3	Anp32a		Syne1	Armcx3	Usp16	Cd82	Arrb2	Edn3
Mfap3l	Kcnj10	Anapc16	Anp32b		Synpo	Arnt2	Wasf1	Cdc37l1	Arsb	Efemp1
Mfsd2a	Lamb2	Ank2	Anp32e		Tanc1	Arsb	Zfp365	Cdc42bpa	Asah1	Emp3
Mir124-2hg	Lcat	Anks1	Anxa4		Tekt5	Arxes1		Cdk19	Asap1	Enpp1
Mmp14	Lgi4	Anxa5	Ap2m1		Tnfrsf25	Arxes2		Cdr2l	Asph	Errfi1
Nacc2	Lxn	Appl2	Ap3b2		Trpc6	Ascl1		Cers2	Atf3	Esyt1
Naprt	Metrn	Arap2	Apba2		Zfp365	Asic1		Cfl2	Atf4	F3
Nkd1	Mfge8	Arhgap5	Apc			Asrgl1		Chn2	Basp1	Fcgrt
Nwd1	Mlc1	Arhgef12	Apc2			Astn1		Cldn11	Baz1a	Flrt2
Olig1	Mt2	Arntl	Arhgap11a			Atcay		Clic4	BC035044	Foxc1
Pacsin3	Myo10	Arx	Arhgap15			Ate1		Clmn	Bhlhe41	Fstl1
Pamr1	Notch1	Arxes2	Arhgap21			Atp6v1a		Cmtm5	Bin1	Gjb2
Plat	Npas3	Asrgl1	Arhgef2			Atrn		Cnp	Bin2	Gjb6
Plekhb1	Ntsr2	Ass1	Arhgef7			B3gat1		Cntn2	Brd2	Hes1
Plpp3	Oaf	Atl2	Arid1b			Bai1		Cpd	Btg1	Hspa1a
Pmp22	Padi2	Atp1b1	Arid2			BC005561		Cpm	Btg2	Hspa1b
Ppp1r3g	Pbxip1	Atp1b2	Arl4c			BC068157		Cpox	C1qa	Hspb1
Prrx1	Pcdh10	Atp2a2	Armcx4			Bcan		Cryab	C1qb	Id3
Rab31	Phka1	Atxn2	Arpp19			Bcas1		Csrp1	C1qc	Ier2
Rarres1	Pla2g7	Atxn7	Arrdc3			Bmp7		D1Ertd622e	C3ar1	Ier3
Rarres2	Pon2	Baalc	Arx			C1ql1		Dbndd2	Calm2	Ifitm1
Raver2	Ppp1r3c	Bai1	Asap2			C1ql2		Ddr1	Calr	Ifitm2
Rgcc	Prodh	Bbs2	Ascl1			C77370		Deb1	Camk1	Ifitm3
Rnase1	Ptn	BC026585	Asic1			Cacnb4		Degs1	Capn3	Igf2
S100a1	Ptprz1	Bcl2	Asns			Cadm1		Dennd5a	Capza2	Igfbp2
S100b	Rftn2	Bhlhe40	Atad5			Cadm2		Desi1	Capzb	Igfbp4
Sall3	Rfx4	Bmyc	Atat1			Cadm4		Dip2a	Casp4	Igfbp7
Sardh	S100a13	Brip1	Atf5			Calcrl		Dixdc1	Casp8	Il34
Scd1	S1pr1	Brip1os	Atg12			Caly		Dlg1	Cbfa2t3	Islr
Scrg1	Sash1	Btbd17	Atm			Camk1		Dnajb2	Ccdc86	Isyna1
Sepp1	Sdc4	C030037D09Rik	Atp2b2			Camk2n1		Dnm3	Ccl12	Itih5
Serpinf1	Serpinh1	C4b	Atp5e			Caml		Dock1	Ccl2	Itm2a
Slc12a4	Sfxn5	Cacng5	Atp5g2			Car11		Dock10	Ccl3	Kcnj8
Slc13a3	Slc15a2	Cadm1	Atp5j			Car8		Dpy19l1	Ccl4	Lama1
Stk17b	Slc1a3	Cadm2	Atp6v1g1			Cask		Dpysl2	Ccl6	Lama2
Tcn2	Slc38a3	Camk2g	Atpif1			Caskin1		Dst	Ccl9	Lamb1
Tifa	Slc39a12	Camk4	Atrx			Caskin2		Dusp26	Ccng2	Lamb2
Tjp2	Slc7a10	Car5a	Atxn10			Cav1		Dusp3	Ccnl1	Lamc1
Tlr3	Slc7a2	Car5b	Aurkb			Cav2		Edil3	Ccr5	Laptm4a
Tmbim1	Slc9a3r1	Casc4	Auts2			Cbx6		Efcab14	Ccrl2	Lhfp
Tmem100	Slco1c1	Caskin1	B230219D22Rik			Ccdc114		Efhd1	Cd14	Lpar1
Tmem176a	Sox9	Cav2	B3galnt1			Ccdc88a		Efnb3	Cd164	Lum
Tmem176b	Timp3	Ccdc190	B3gat2			Ccnd1		Eif4h	Cd2ap	Mgp
Tns3	Timp4	Ccdc80	Bach2			Ccser2		Elavl3	Cd300a	Mxra8
Unc13c	Tlcd1	Cd63	Bag6			Cd200		Elovl1	Cd34	Nbl1
Xylt1	Tmem229a	Cd81	Banf1			Cdh11		Elovl7	Cd37	Ndnf
Zcchc24	Tril	Cdc42ep4	Basp1			Cdk14		Emc10	Cd48	Nid1
	Tsc22d4	Cdh2	Baz1b			Cdo1		Eml1	Cd53	Notch3
	Vcam1	Cdh4	BC005764			Cers4		Endod1	Cd68	Nr1d1
		Cds2	BC037039			Chadl		Enpp2	Cd82	Nr2f2
		Celrr	Bcar1			Chl1		Enpp4	Cd83	Nr4a1
		Chchd10	Bcl11a			Chpt1		Epb4.1l3	Cd84	Nupr1
		Chst1	Bcl2			Chrna4		Ephb1	Cdkn1a	Pcca
		Chst2	Bcl7a			Chst11		Eps15	Cebpa	Pcolce
		Ckb	Bclaf1			Chst2		Erbb2ip	Cebpb	Pdgfrb
		Clasp2	Bend6			Ckb		Ermn	Cerk	Pdgfrl
		Clcn2	Beta-s			Clcn4-2		Etv1	Cfh	Pgrmc1
		Clmn	Bex1			Cmtm4		Evi2a	Cited2	Phlda1
		Cln3	Bex2			Cnih		Fa2h	Clic1	Pkd2
		Cnn3	Bex4			Cntn1		Fabp5	Clip1	Plat
		Cntfr	Bhlhe22			Cobl		Fam134b	Clk1	Prelp
		Comt	Bid			Col9a3		Fam171b	Clta	Ptn
		Coro2b	Birc5			Cp		Fam174a	Cltc	Ptpn9
		Cox4i2	Bmi1			Cpeb2		Fbxo7	Cmtm6	Ramp2
		Cox8a	Bod1			Cpq		Fez1	Cnot8	Rbms3
		Cpe	Bok			Cpt1c		Fgfr2	Col27a1	Rbp1
		Cpne8	Bptf			Csmd3		Fkbp1a	Commd8	Rcn3
		Crip2	Brd3			Csnk1d		Fnbp1	Cops4	Rnd3
		Crot	Brd8			Cspg4		Frmd8	Coro1a	S100a11
		Cs	Bri3bp			Cspg5		Fryl	Coro1b	S100a6
		Csdc2	Brsk1			Cstf2		Fth1	Cotl1	S1pr3
		Cspg5	Brsk2			Cthrc1		Gab1	Creg1	Sdc2
		Cst3	Brwd1			Ctnnd2		Gabarapl2	Csf1r	Serpinf1
		Cthrc1	Btbd17			Cxadr		Gamt	Csf2ra	Serping1
		Ctnnbip1	Btf3			Cyfip2		Gatm	Csf2rb	Serpinh1
		Ctnnd2	Btf3l4			Cyld		Gde1	Csf3r	Slc19a1
		Ctso	Bzw2			Cyp2j6		Git1	Csmd3	Slc22a6
		Cxcl14	C1ql1			Cyp2j9		Gjb1	Csrnp1	Slc22a8
		Cxcr2	C330027C09Rik			Dag1		Gjc2	Cst3	Slc30a10
		Cyb5a	C530008M17Rik			Dbc1		Gjc3	Ctsa	Slc3a2
		Cyba	C77370			Dbi		Glod4	Ctsb	Slc41a1
		Cyp1b1	Cacna1a			Dcaf12l1		Glrb	Ctsc	Slc6a13
		Cyp4f15	Cacnb3			Ddah1		Gltp	Ctsd	Slc7a11
		Cyp51	Cacng2			Ddost		Glul	Ctsh	Snhg11
		Cyp7b1	Cacng4			Deb1		Gnai1	Ctsl	Sod3
		Cyr61	Cacybp			Dennd2a		Gng11	Ctso	Spp1
		Dab1	Cadm3			Disp2		Golga7	Ctss	Sptbn1
		Dag1	Cadps			Dlgap1		Gpm6b	Ctsz	Tbx18
		Dbi	Calb2			Dmd		Gpr37	Cttnbp2nl	Tenc1
		Dbx2	Calcoco1			Dner		Gpx4	Cx3cr1	Tgfbi
		Dclk1	Cald1			Dnm3		Grb14	Cyba	Thbs1
		Ddhd1	Calm1			Dock9		Grm3	Cyfip1	Timp3
		Ddit4	Calm2			Dpp6		Gsn	Cyth4	Tm4sf1
		Ddx17	Calm3			Dscam		Hapln2	D15Ertd621e	Tmem158
		Dennd1a	Caly			Dscaml1		Hdac11	D17H6S56E-5	Tmem204
		Dhcr24	Camk2b			Dusp11		Hhip	Daglb	Tmem64
		Dhrs1	Camsap1			Dusp26		Hsp90aa1	Ddx26b	Tnfsf12
		Dhrs3	Camta1			Dynlt3		Hspa1a	Ddx3x	Tpst1
		Dkk3	Capn7			Edil3		Hspa1b	Ddx5	Vim
		Dlc1	Caprin1			Ednrb		Il33	Dennd4a	Vtn
		Dleu7	Carhsp1			Ehd3		Inf2	Derl1	Vwa1
		Dmd	Casp2			Eif4g3		Jam3	Dhrs3	Wls
		Dmrta2os	Cbfa2t3			Elovl6		Josd2	Diap2	Wnt5a
		Dpcr1	Cbx3			Emc1		Jph4	Dip2b	Zic1
		Dtna	Cbx5			Emid1		Kat2b	Dnajb1	Zic2
		Dtx3	Ccar1			Enho		Kazn	Dnajb4
		Dtx3l	Ccdc18			Epas1		Kcna1	Dnm2
		Dusp22	Ccdc34			Epdr1		Kcna6	Dock10
		E130114P18Rik	Ccdc82			Epn2		Kcnj10	Dock8
		E330013P04Rik	Ccna2			Eps8		Kctd13	Dok3
		Eci1	Ccnb1			Etv1		Kctd3	Dtx4
		Eci2	Ccnb2			Etv4		Kif1b	Dusp1
		Eea1	Ccnd1			Etv5		Kif21a	Dusp6
		Elovl5	Ccnd2			Fabp7		Klf13	Edem1
		Enah	Ccng2			Fam126b		Kndc1	Edem2
		Enho	Ccni			Fam155a		Lamp1	Efhd2
		Entpd2	Cct2			Fam173a		Lap3	Egr1
		Epdr1	Cct3			Fam181b		Leprel4	Ehbp1l1
		Ephb1	Cct4			Fam19a5		Lgi3	Ehd4
		Eps15	Cct5			Fam212b		Limch1	Eif5
		Eps8	Cct6a			Fam3c		Litaf	Elf1
		Ercc4	Cct7			Fam5c		Lpar1	Elk3
		Exosc2	Cct8			Fam63b		Lpgat1	Elmo1
		Ezr	Cd151			Fat1		Mag	Emr1
		F3	Cd24a			Fbxo7		Mal	Eng
		Fabp5	Cd59a			Fchsd2		Map1a	Entpd1
		Fabp7	Cd63			Fermt2		Map6d1	Epb4.1l2
		Fads1	Cd9			Fip1l1		Map7	Epn1
		Fam171b	Cdc20			Fry		Map7d1	Erp29
		Fam181b	Cdca3			Frzb		Mapk8ip1	Evi2a
		Fam19a5	Cdca7			Fxyd6		Mapt	Evi2b
		Fam210b	Cdca8			Fyn		Mast4	Extl3
		Fam213a	Cdh2			G0s2		Mbnl2	F11r
		Farp1	Cdk1			Gaa		Mbp	Fam102b
		Fasn	Cdk2ap1			Gab1		Mcam	Fam105a
		Fbln2	Cdk4			Gabarapl1		Mid1ip1	Fam111a
		Fbrsl1	Cdk5r1			Gabrb2		Mobp	Fam134b
		Fbxl3	Cdk6			Gabrb3		Mog	Fam46a
		Fdft1	Cdkn1b			Gad1		Mpp5	Fam46c
		Fermt2	Cdkn1c			Galnt13		Mtus1	Fam49b
		Fezf2	Cdkn3			Galnt16		Myo6	Fau
		Fgfr1	Celf1			Galnt2		Myrf	Fcer1g
		Fgfr2	Celf2			Gap43		Ndrg1	Fcgr1
		Firre	Celf3			Gbas		Neat1	Fcgr3
		Fjx1	Celf4			Ggh		Nfasc	Fcrls
		Fmn2	Celsr1			Gjc3		Nipa1	Fez2
		Fnbp1	Celsr2			Gltp		Nkain1	Fgd2
		Foxo1	Celsr3			Gm13889		Npc1	Fmnl1
		Frzb	Cenpa			Gm14295		Nrbp2	Fmnl3
		Fstl1	Cenpe			Gm17821		Nudt4	Fos
		Fut9	Cenpf			Gm2a		Omg	Fosb
		Fzd2	Cenpj			Gnb4		Opalin	Frmd4a
		Gaa	Cenpm			Gng12		Osbpl1a	Frmd4b
		Gabbr1	Cenpv			Gng3		Otud7b	Fscn1
		Gabrb1	Cenpw			Gnptg		Oxr1	Fth1
		Gabrg1	Cep170			Gpc5		Pacs2	Ftl1
		Galnt16	Cep170b			Gpcpd1		Pafah1b1	Fyb
		Gapdh	Cep57			Gpld1		Pak1	G530011O06Rik
		Gas1	Cep70			Gpm6a		Pcbp4	Gal3st4
		Gem	Cetn3			Gpnmb		Pcdh9	Galnt1
		Gjb2	Cfdp1			Gpr17		Pcnp	Gas6
		Gli3	Cfl2			Gpr37l1		Pdcd6ip	Gcnt1
		Glud1	Chaf1b			Gprasp1		Pde4b	Gdi2
		Glul	Chchd2			Gprasp2		Pdlim2	Gem
		Gm10561	Chd3			Gpsm2		Pea15a	Git2
		Gm11627	Chd3os			Gpt2		Pex5l	Glul
		Gm12070	Chd4			Grb14		Phgdh	Gm3002
		Gm14295	Chd7			Gria2		Phldb1	Gna13
		Gm16287	Chd8			Gria3		Phlpp1	Gnai2
		Gm5506	Chek2			Gria4		Phyhipl	Gng10
		Gna13	Chga			Grik5		Pim3	Gngt2
		Gnao1	Chgb			Grin3a		Pip4k2a	Gns
		Gpi1	Chl1			Grm5		Pla2g16	Golm1
		Gpld1	Chn1			Hes1		Plcl1	Gpr155
		Gpm6a	Chst10			Hes5		Plekha1	Gpr183
		Gpm6b	Cib2			Hip1		Plekhb1	Gpr34
		Gpr162	Cilp2			Hip1r		Pllp	Gpr56
		Gpr56	Cirbp			Hsd17b12		Plp1	Gpr84
		Gpr98	Ckap2			Hsph1		Plxnb3	Gpx1
		Gpx8	Ckap2l			Ifi27l1		Ppp1r14a	Grap
		Gria2	Cks1b			Ifit2		Ppp1r16b	Grn
		Grina	Cks1brt			Igfbp7		Ppp2r2a	Gtf2h2
		Grk4	Cks2			Igsf21		Ppp2r2c	Gusb
		Gsta4	Clasp1			Itgav		Ppp2r3a	H2-D1
		Gstm1	Cldn3			Itm2c		Prdx1	H2-DMb1
		Gstm5	Clic1			Itpr2		Prkacb	H2-K1
		Gyk	Clip3			Jam2		Prkcdbp	H2-T23
		Hacd2	Cnih2			Jam3		Prkcz	H3f3b
		Hacd3	Cnot7			Kank1		Prnp	H60c
		Hadhb	Cnr1			Kbtbd11		Prr18	Havcr2
		Haus2	Cntnap2			Kcna6		Prr5l	Hcls1
		Hes1	Cntnap5a			Kcnd2		Psat1	Herc2
		Hes5	Col12a1			Kcnd3		Ptgds	Herpud1
		Hibadh	Col9a3			Kcnip3		Ptp4a1	Hexa
		Hist1h2bc	Copa			Kcnj10		Ptprd	Hexb
		Hlf	Coro1c			Kcnk2		Qdpr	Hfe
		Hmgcr	Coro2b			Kcnk3		Qk	Hhex
		Hmgcs1	Cotl1			Kcnq1ot1		Ralgds	Hmga2-ps1
		Hmgn3	Cox14			Kif3a		Rap1a	Hmha1
		Hnmpa2b1	Cox20			Kifap3		Rcbtb1	Hpgd
		Hnrnpdl	Cox5a			Klhl13		Reep3	Hpgds
		Hopx	Cox6b1			Klhl5		Reep5	Hprt
		Hopxos	Cox7a2			Laptm4b		Rhog	Hps3
		Hrsp12	Cox7a2l			Lbh		Rhou	Hps4
		Hsd11b1	Cox7c			Leprel2		Rnf13	Hsp90b1
		Id2	Cpa2			Lgalsl		Rnf130	Hspa1a
		Id4	Cplx1			Lhfpl3		Rnf7	Hspa1b
		Idh1	Cplx2			Limd1		Rtkn	Hspa5
		Idh3b	Cpsf6			Lims2		Rtn4	Hspb1
		Idi1	Cpt2			Lingo3		S1pr5	Hvcn1
		Ifi27	Creb1			Lmcd1		Sbf1	Icam1
		Igdcc4	Crebzf			Lmo4		Scarb2	Ier2
		Igf1r	Crip2			Lmtk3		Sccpdh	Ier3
		Igfbp2	Cript			Lnx1		Scd2	Ier5
		Igfbp5	Crmp1			Lrp1		Sec11c	Iffo1
		Il11	Crybb3			Lrrc4b		Secisbp2l	Ifnar2
		Il18	Csde1			Lrrc4c		Sema6a	Ifngr1
		Iqsec1	Csnk1e			Lrrc8d		Sema6d	Ifngr2
		Islr	Csnk2a1			Lrrfip1		Serinc1	Ifrd1
		Itih3	Csnk2b			Lrrn1		Serinc5	Igsf6
		Itm2c	Csrp2			Lrrtm1		Serpinb1a	Il10ra
		Ivd	Ctbp1			Lrrtm3		Sez6l2	Il17ra
		Kcna2	Ctif			Lrrtm4		Shroom2	Il1a
		Kcnk1	Ctnnb1			Luzp2		Sik3	Il4ra
		Kcnn1	Ctsz			Maged1		Slain1	Il6ra
		Kcnn2	Cttn			Magee1		Slc12a2	Il6st
		Kif11	Cttnbp2			Mageh1		Slc20a2	Il7r
		Kif1a	Ctxn1			Magi2		Slc24a2	Inpp5d
		Kif1b	Ctxn2			Maml2		Slc2a1	Irf1
		Kifc3	Cxadr			Maneal		Slc38a2	Irf2bpl
		Klf9	Cxcr4			Map3k1		Slc44a1	Irf8
		Klhl5	Cycs			Mapk7		Slc48a1	Isyna1
		Lama2	Cyp2e1			Marcks		Slc4a2	Itgam
		Lap3	Cyth2			Matn4		Slc6a6	Itgb2
		Laptm4a	D19Bwg1357e			Mdga2		Slc6a9	Itgb5
		Lars2	D3Ertd254e			Meg3		Slco3a1	Itm2b
		Lcmt2	D430019H16Rik			Megf11		Slk	Ivns1abp
		Ldhb	D8Ertd82e			Metrn		Smad7	Jak1
		Lepr	Dact1			Mfsd2a		Smim15	Jmjd1c
		Lfng	Dap			Midn		Snapin	Jun
		Lgals1	Darc			Mif4gd		Sort1	Junb
		Lgals3	Dazap1			Mir5109		Sox2ot	Jund
		Lgals3bp	Dbn1			Mmp15		Spock3	Kbtbd2
		Lgi1	Dbndd1			Mmp16		Spsb1	Kctd12
		Lhfp	Dcakd			Mmp2		Srcin1	Kdm6b
		Lifr	Dcc			Mpdu1		Stk39	Klf2
		Limch1	Dclk2			Mpped2		Stmn4	Klf4
		Lix1	Dctn3			Mpzl1		Stxbp3a	Klf6
		Lmbrd1	Dcx			Mrps7		Sypl	Klhl6
		Lonrf3	Dda1			Mtss1l		Syt11	Krcc1
		Loxl2	Ddah2			Myo10		Sytl2	Lair1
		Lpar1	Ddr1			Myo5a		Taldo1	Lamp2
		Lphn1	Ddx1			Myt1		Tjp2	Laptm5
		Lrrc1	Ddx21			Nacc2		Tm7sf3	Lcp1
		Lrrc16a	Ddx39b			Nap1l5		Tmbim1	Lcp2
		Lsm11	Ddx50			Nav1		Tmcc3	Lgals3bp
		Luzp2	Ddx6			Nbea		Tmeff1	Lgals9
		Macf1	Dek			Ncald		Tmeff2	Lgmn
		Magi3	Dgkz			Ncam1		Tmem125	Lhfpl2
		Malat1	Dhfr			Ncan		Tmem151a	Limd2
		Maoa	Dhrs13			Nceh1		Tmem229a	Lims1
		Mcur1	Dhx15			Ncoa4		Tmem30a	Lmo2
		Mdh1	Dhx57			Ndrg4		Tmem63a	Lpar6
		Med16	Dhx9			Ndufb4		Tmem88b	Lpcat2
		Megf10	Dixdc1			Nell2		Tmem9b	Lpcat3
		Mfn1	Dlgap4			Neu4		Tmod2	Lpin2
		Mgll	Dll1			Nfatc2		Tnfaip6	Lpl
		Mgst1	Dll3			Nkx2-2		Tpd52	Lrba
		Mid1ip1	Dlx2			Nlgn1		Tppp	Lrrc3
		Mmd2	Dmxl2			Nlgn2		Tppp3	Lst1
		Mpv17l	Dnaja1			Nmnat2		Tpst1	Ltc4s
		Mr1	Dnajb6			Nova1		Trf	Ly6e
		Mras	Dnajc8			Npas3		Trim59	Ly86
		Mrpl18	Dnajc9			Npc1		Tsc22d4	Lyl1
		Msi2	Dock7			Npdc1		Tspan2	Lyn
		Msmo1	Dok4			Npr2		Ttll7	M6pr
		Msn	Dok7			Nptn		Ttyh2	Macf1
		Mt1	Dpysl2			Nr1d2		Tubb4a	Maf
		Mt3	Dpysl3			Nr3c1		Tulp4	Mafb
		Mut	Dpysl5			Nrcam		Tyro3	Maff
		Mxra8	Draxin			Nrxn1		Ubl3	Man1c1
		Myo6	Drosha			Nrxn2		Ugt8a	Man2b1
		Naaa	Dstn			Nsf		Unc5b	Map2k1
		Ncan	Dtl			Nsg1		Vbp1	Map3k8
		Ncoa1	Dusp1			Ntm		Vldlr	Mapk14
		Nde1	Dusp14			Ntrk2		Vmp1	Mbnl1
		Ndrg2	Dusp26			Ntrk3		Wnk1	Mcl1
		Ndufa13	Dusp8			Olig1		Wscd1	Mef2a
		Ndufc2	Dync1h1			Olig2		Ybx3	Mef2c
		Neat1	Dync1i2			Omg		Ypel2	Mfap3
		Nek7	Dynll1			Orai1		Ywhaq	Mgat1
		Nip7	Dynlrb1			Os9		Zdhhc20	Mgat4a
		Nkain4	Dynlt1f			Ostc		Zdhhc9	Mknk1
		Nol10	Dyrk3			Ostf1		Zfp706	Mlec
		Notch2	Dzip3			P2rx7			Mlxipl
		Nphs1	E2f1			Pak4			Morc3
		Nr1d1	Ebi3			Papss1			Mpeg1
		Nr2e1	Ebna1bp2			Pcdh10			Msn
		Nrarp	Eef1a1			Pcdh11x			Mtdh
		Nrbp2	Eef1b2			Pcdh15			Mtus1
		Nrcam	Eef1g			Pcdh17			Myd88
		Nrxn1	Eef2			Pcdh20			Myh9
		Nsmf	Efr3b			Pcdh7			Mylip
		Ntm	Ehbp1			Pcdh9			Myo1f
		Ntrk2	Eid1			Pcdhb9			Naip5
		Oat	Eif2s2			Pclo			Nars
		Ogdh	Eif2s3x			Pcmtd2			Ncf1
		Ogt	Eif3a			Pcsk1n			Ncf2
		Omg	Eif3d			Pcsk6			Nckap1l
		Pantr1	Eif3e			Pde2a			Nckap5l
		Paqr6	Eif3f			Pde4b			Nek6
		Paqr7	Eif3h			Pdgfra			Neurl3
		Pbld1	Eif3k			Pgp			Nfe2l2
		Pcsk6	Eif4a1			Pgpep1			Nfkb1
		Pcx	Eif4b			Phactr3			Nfkbia
		Pde8b	Eif4e3			Phlda1			Nfkbid
		Pdk4	Eif4g2			Phldb1			Nfkbiz
		Pdlim3	Eif5a			Pianp			Nlrp3
		Pdlim4	Eif5b			Pid1			Nmt1
		Pdlim5	Elavl2			Plekhb1			Npc2
		Pdpn	Elavl3			Pllp			Nr3c1
		Pfkm	Elavl4			Plxnb3			Nrp1
		Pfkp	Elmo1			Pnkd			Ntpcr
		Pgk1	Elp2			Pnlip			Numb
		Pgm2	Elp3			Pnmal2			Ogfrl1
		Phgdh	Elp5			Polg			Olfml3
		Phkb	Eml5			Pou3f1			Ophn1
		Phlpp1	Emx1			Ppapdc1a			Orai1
		Phyh	Emx2			Ppfibp1			Otud1
		Phyhipl	Enc1			Ppp1r9a			P2rx7
		Pik3c2a	Enpp2			Ppp2r2a			P2ry12
		Pik3ip1	Eny2			Ppt1			P2ry13
		Pir	Eomes			Pqbp1			P4ha1
		Pitpnc1	Ep400			Prex1			Pabpc1
		Pitpnm2	Epb41			Prkcb			Pacsin2
		Plbd2	Epc2			Prkcq			Pag1
		Plxnb1	Epha4			Prkd3			Pald1
		Pmm1	Ephx4			Ptchd2			Parvg
		Pnisr	Epm2aip1			Ptdss1			Pcf11
		Pnkd	Eprs			Ptn			Pde3b
		Pou3f2	Erdr1			Ptpre			Pdgfb
		Pou3f3	Erh			Ptprg			Pdia3
		Ppap2b	Esco2			Ptprk			Pfn1
		Ppargc1a	Esd			Ptprn			Phyhd1
		Ppp1r1b	Ewsr1			Ptprz1			Picalm
		Prdx1	Ezh2			Puf60			Pik3cd
		Prdx6	Ezr			Pxdc1			Pik3cg
		Prelp	F2r			Qpct			Pip4k2a
		Prex2	Fabp3			Rab10			Pla2g15
		Prkcdbp	Fabp5			Rab11a			Pla2g4a
		Prnp	Fam103a1			Rab31			Plcl2
		Proca1	Fam114a2			Rabgap1l			Pld4
		Prom1	Fam155a			Ramp1			Plek
		Prss23	Fam159b			Rap1gap			Plod3
		Psap	Fam163a			Rapgef3			Plxdc2
		Psat1	Fam168a			Raph1			Pmepa1
		Psd2	Fam168b			Rasa2			Pmp22
		Ptplad1	Fam214a			Rasa3			Pnp
		Ptplb	Fam216a			Rcn1			Pnrc1
		Ptpn12	Fam57b			Rev3l			Pon2
		Ptprf	Fam64a			Rgcc			Pou2f2
		Ptprt	Fau			Rhbdd2			Ppcdc
		Pttg1ip	Fbl			Rhoc			Ppfia4
		Pygb	Fbxl16			Rlbp1			Ppp1r15a
		Pygm	Fbxo11			Rnf144a			Ppp1r15b
		Rab33b	Fbxo5			Rpl13			Ppp1r18
		Rad51d	Fezf2			Rpn2			Ppt1
		Ramp1	Fgf9			Rsu1			Prcp
		Rapgef3	Fgfr1			Rtkn			Prkab1
		Rapgef4	Fkbp4			Rtn1			Prkcd
		Rbp4	Flna			Rufy3			Pros1
		Rcn2	Flrt1			Runx1t1			Prpsap2
		Rdm1	Fmnl2			S100a1			Psap
		Rfx3	Fnbp1l			S100a13			Psmb8
		Rgma	Fos			S100a16			Ptbp1
		Rgs20	Foxg1			S100b			Ptbp3
		Rgs5	Foxo6			Sar1b			Ptgs1
		Rhbdd2	Frmd3			Scamp5			Ptp4a2
		Rhcg	Frmd4b			Scg5			Ptp4a3
		Rhoc	Fscn1			Scn3a			Ptpn1
		Rhox8	Fsd1			Scn8a			Ptpn6
		Rmi2	Fubp1			Scrg1			Ptprc
		Rnf182	Fundc2			Sdc2			Ptpre
		Rnf215	Fus			Sdc3			Ptprj
		Rorb	Fxr2			Sel1l			Pwwp2a
		Rsrp1	Fxyd6			Sema3d			Pycard
		S100a10	Fzd1			Sema5a			Rab11fip5
		S100a6	Fzd3			Sema5b			Rac2
		Saraf	G3bp1			Sema6a			Rap1b
		Sat1	G3bp2			Serinc1			Rap1gds1
		Sc4mol	Gabra5			Serinc5			Rapgef6
		Scara3	Gadd45g			Serpina3n			Rasgrp3
		Scd2	Gal			Serpine2			Rcbtb2
		Scg3	Gap43			Setd5			Rgl2
		Sdc2	Gas5			Sez6l			Rgs1
		Sdf2	Gdi1			Sgpl1			Rgs10
		Sema4a	Gdpd1			Sh3bp4			Rgs19
		Sema4b	Ggct			Sh3d19			Rgs2
		Serpina3n	Gigyf1			Shc4			Rgs3
		Sfrs18	Gins1			Sirt2			Rhob
		Sfxn1	Glipr2			Slc1a1			Rhog
		Shisa2	Gltscr2			Slc22a15			Rin2
		Slc14a1	Gm10653			Slc22a17			Rnase4
		Slc1a2	Gm11517			Slc22a23			Rnf130
		Slc1a4	Gm11744			Slc25a12			Rnf19b
		Slc20a1	Gm11837			Slc25a23			Rps29
		Slc20a2	Gm12191			Slc25a4			Rps6ka1
		Slc23a1	Gm12504			Slc35b2			Rrbp1
		Slc25a18	Gm12657			Slc35f1			Rtn4rl1
		Slc25a3	Gm13826			Slc38a3			Sall1
		Slc27a1	Gm15800			Slc6a1			Sall3
		Slc2a1	Gm17750			Slc7a3			Samsn1
		Slc30a10	Gm1821			Slitrk1			Sash3
		Slc38a6	Gm26644			Slitrk2			Sat1
		Slc3a2	Gm26735			Smoc1			Sbno2
		Slc41a1	Gm5766			Smox			Scamp2
		Slc4a4	Gm6251			Snap91			Scarb2
		Slc6a1	Gm6402			Snx1			Scoc
		Slc6a11	Gm6525			Snx22			Sdcbp
		Slc7a11	Gm6594			Snx3			Selplg
		Slc8b1	Gm6654			Sorcs1			Sema4d
		Slitrk2	Gm7609			Sorcs3			Sepp1
		Slx1b	Gm8580			Sox10			Serinc3
		Smpd1	Gm9844			Sox21			Serpinf1
		Smpdl3a	Gmcl1			Sox6			Sfpi1
		Snrk	Gmnn			Sox8			Sft2d1
		Snrnp70	Gnaq			Spag9			Sft2d2
		Son	Gnb1			Spon1			Sgk1
		Sorbs1	Gnb2			Spred1			Sh2d3c
		Sox1	Gnb2l1			Spry1			Sh3glb1
		Sox2	Gng2			Spry4			Siglech
		Sox21	Gng5			Ssr2			Sipa1
		Sox6	Gpbp1			Sstr1			Sirpa
		Sparc	Gpc2			St8sia3			Ski
		Sparcl1	Gpd1			Stk39			Skil
		Spire1	Gpkow			Stmn3			Sla
		Spry2	Gpr12			Strn4			Slc11a1
		Sptbn1	Gpr85			Sulf2			Slc25a5
		Sqle	Gramd1a			Susd5			Slc29a3
		Srebf1	Gria1			Svil			Slc2a5
		Ssr3	Gse1			Syt11			Slc44a2
		Suclg1	Gsk3b			Tacc2			Slc7a8
		Syne1	Gtf2e2			Tagln2			Slco2b1
		Syt11	Gtf2f2			Tceal1			Slmap
		Tagln3	Gtf2h5			Tceal3			Smad3
		Tapbpl	Guf1			Tdrd7			Smad7
		Tfap2c	H1f0			Tef			Smap2
		Them4	H2afv			Tfg			Snn
		Thrsp	H2afy			Timp3			Snx18
		Tiparp	H2afy2			Timp4			Snx5
		Tkt	H2afz			Tm2d2			Socs3
		Tle4	H3f3a			Tm7sf3			Sp110
		Tmcc1	H3f3b			Tm9sf2			Sparc
		Tmco1	Hat1			Tmbim6			Spty2d1
		Tmed5	Haus5			Tmco3			Srgap2
		Tmem44	Hcfc1			Tmed7			Srgn
		Tmem47	Hcfc1r1			Tmem100			Srsf5
		Tmem55a	Hcn3			Tmem106b			Srsf7
		Tmem59	Hdac2			Tmem132b			Ssh2
		Tmem66	Hdgf			Tmem163			St3gal5
		Tmem69	Hdgfrp3			Tmem167			St3gal6
		Tmx2	Hecw1			Tmem176a			Stab1
		Tnc	Hes6			Tmem176b			Stard3
		Tnik	Hint1			Tmem179			Stk10
		Tom1l2	Hist1h1c			Tmem246			Stk17b
		Tor4a	Hist1h4h			Tmem255a			Syk
		Tpcn1	Hist3h2a			Tmem255b			Syngr2
		Tpi1	Hist3h2ba			Tmem55a			Tab2
		Tprkb	Hmgb1			Tmem59l			Tagap
		Trim9	Hmgb2			Tmem63b			Tanc2
		Trps1	Hmgb3			Tmem9			Tapbp
		Tshz2	Hmgn1			Tmem9b			Tbc1d16
		Tspan15	Hmgn2			Tnfrsf21			Tbc1d9b
		Tspan18	Hmgn5			Tnk2			Tbxas1
		Tspan7	Hmmr			Tnr			Tcirg1
		Ttf1	Hn1			Tns3			Tcn2
		Ttll3	Hnrnpa0			Tox3			Tgfbr1
		Ttyh1	Hnrnpa2b1			Tpm1			Tgfbr2
		Ttyh3	Hnrnpa3			Traf4			Tgif1
		Tuba4a	Hnrnpab			Trib2			Tifab
		Tubb2a	Hnrnpc			Tril			Timp2
		Tubb4b	Hnrnpd			Trio			Tln1
		Ubr5	Hnrnph1			Tsc22d1			Tlr2
		Ucp2	Hnrnpk			Tspan13			Tlr3
		Ugp2	Hnrnpm			Tspan3			Tlr7
		Uqcr10	Hnrnpr			Tspan6			Tmcc3
		Vcl	Hnrnpu			Tspyl4			Tmed5
		Vegfa	Hnrnpul2			Ttr			Tmem119
		Veph1	Hnrpdl			Tubb2a			Tmem173
		Vim	Hp1bp3			Txndc15			Tmem50a
		Vimp	Hrk			Txndc16			Tmem55b
		Vnn1	Hs3st1			Ube2v1			Tmem63a
		Wnt7b	Hsp90aa1			Ugdh			Tmem64
		Wnt8b	Hsp90ab1			Ugt8a			Tmem86a
		Zcchc18	Hspa4			Unc5c			Tmsb4x
		Zfp36l1	Hspa8			Usp24			Tnf
		Zfp459	Hspa9			Vcan			Tnfaip3
		Zic5	Hspe1			Vegfa			Tnfaip8
			Htatsf1			Vezf1			Tnfrsf11a
			Hunk			Vldlr			Tnfrsf1a
			Ibtk			Vmn2r55			Tnfrsf1b
			Idh1			Wdr1			Tnfrsf21
			Ier2			Wipf1			Tor1aip1
			Ifi203			Wscd1			Tpd52
			Ifitm2			Zcchc18			Tpm3
			Igfbp2			Zcchc24			Tpp1
			Igfbpl1			Zeb1			Tra2b
			Igsf3			Zfp318			Tram1
			Igsf8			Zfp36l1			Trem2
			Ilf3			Zfp462			Trib1
			Ina			Zfp488			Trim47
			Ing4			Zfp692			Tsc22d3
			Inha			Zfp71-rs1			Tspan14
			Insc			Zfp932			Tuba1c
			Insm1			Zfp945			Tubgcp5
			Ipo5			Zfr			Txnip
			Islr2			Zmynd8			Tyrobp
			Itsn1						Ubash3b
			Iws1						Ubc
			Jkamp						Ube2j1
			Jup						Ucp2
			Kalrn						Ulk2
			Kat6b						Unc93b1
			Kcnf1						Usp2
			Kcnn2						Usp8
			Kctd13						Vamp3
			Kctd15						Vasp
			Kctd4						Vav1
			Kdm2b						Wdfy4
			Kdm5b						Wipf1
			Khdrbs1						Wnk1
			Khdrbs2						Wsb1
			Kif21a						Xbp1
			Kif21b						Ywhah
			Kif23						Zcchc2
			Kif26b						Zfand5
			Kif2c						Zfhx3
			Kif5a						Zfp36
			Kif5c						Zfp36l1
			Klc1						Zfp36l2
			Klhdc10						Zfp467
			Klhdc2						Zfp710
			Klhdc8a						Zfp90
			Klhl7						Zrsr2
			Knstrn						Zswim6
			Kpna2						Zyx
			Krt1
			L1cam
			Lama2
			Lamb1
			Larp7
			Lats1
			Lgi1
			Lhx2
			Lhx9
			Lig1
			Lima1
			Limd1
			Lin7a
			Lin7c
			Lmnb1
			Lockd
			Lphn1
			Lrp8
			Lrpap1
			Lrpprc
			Lrrc16b
			Lrrtm2
			Luc7l
			Luc7l3
			Lypd6
			Lysmd3
			Mad2l1
			Mad2l2
			Mafk
			Maged1
			Magi1
			Manf
			Map1b
			Map2
			Map4
			Map4k1
			Map4k4
			Mapk1ip1l
			Mapk6
			Mapk8
			Mapre1
			March1
			Marcksl1
			Mast2
			Matr3
			Mbd3
			Mbtd1
			Mcf2l
			Mcm2
			Mcm3
			Mcm5
			Mcm6
			Mcm7
			Mdga1
			Mdk
			Med22
			Mest
			Metap2
			Mex3a
			Mex3b
			Mfap2
			Mfap4
			Mfng
			Mfsd11
			Mga
			Mgea5
			Miat
			Mid1
			Mir703
			Mis18bp1
			Mki67
			Mkrn1
			Mll5
			Mllt11
			Mllt3
			Mllt4
			Mmgt2
			Mms22l
			Mndal
			Morf4l2
			Morn4
			Mpped1
			Mprip
			Mrfap1
			Mrpl19
			Mrpl34
			Mrpl52
			Mrps33
			Msi1
			Mta2
			Mtch1
			Mtf2
			Mtss1
			Mtss1l
			Mtus1
			Mtus2
			Mxd3
			Mycl
			Mycn
			Myef2
			Myh10
			Myl12b
			Myl6b
			Myo16
			Myt1
			Myt1l
			Naa15
			Naca
			Nae1
			Nans
			Nap1l1
			Nap1l4
			Nasp
			Nav1
			Ncapd2
			Ncl
			Ncoa1
			Ncoa5
			Ncor2
			Ndn
			Ndrg2
			Ndufc1
			Ndufc2
			Nedd4
			Nedd4l
			Nedd8
			Neil3
			Nell2
			Neo1
			Neurod1
			Neurod2
			Neurod4
			Neurod6
			Neurog2
			Nfe2l2
			Nfia
			Nfib
			Nfix
			Ngfrap1
			Nhlh1
			Nhlh2
			Nhsl1
			Nipsnap1
			Nkain1
			Nme1
			Nme2
			Nme4
			Nnat
			Nol4
			Nol7
			Nol8
			Nolc1
			Nono
			Nop56
			Nop58
			Npas4
			Npc2
			Npm1
			Nr2f1
			Nr2f2
			Nras
			Nrep
			Nrn1
			Nrp1
			Nsa2
			Nsd1
			Nsg1
			Nsg2
			Nt5c3
			Nt5dc2
			Ntan1
			Ntf3
			Nucks1
			Nudc
			Nudt21
			Nudt3
			Nuf2
			Nup107
			Nup153
			Nup37
			Nup50
			Nup88
			Nusap1
			Odc1
			Olfm1
			Olig2
			Opcml
			Orc2
			Osbpl5
			Otx1
			Pa2g4
			Pabpc1
			Pabpn1
			Pafah1b2
			Pafah1b3
			Pagr1a
			Paip2
			Paip2b
			Pak3
			Pak7
			Panx1
			Paqr9
			Park7
			Paxbp1
			Pbk
			Pbld1
			Pbrm1
			Pbx1
			Pcbp4
			Pcdh15
			Pcgf2
			Pcna
			Pcp4
			Pdap1
			Pde1b
			Pdia6
			Pdlim4
			Pdlim7
			Pebp1
			Peg13
			Pfdn5
			Pfn2
			Pgap1
			Phc2
			Phf20l1
			Phf21a
			Phip
			Pias2
			Pik3ca
			Pik3r3
			Pip4k2b
			Pkia
			Plcb1
			Plin2
			Plk1
			Plk5
			Plscr3
			Plxna2
			Plxna3
			Plxna4
			Pmf1
			Pnck
			Podxl2
			Pogk
			Pola2
			Polr2k
			Pou3f3
			Ppdpf
			Ppfia2
			Ppia
			Ppme1
			Ppp1cc
			Ppp1r14b
			Ppp1r14c
			Ppp2r2b
			Ppp2r4
			Ppp3cb
			Ppp3r1
			Prc1
			Prdm8
			Prdx2
			Prdx4
			Prkab1
			Prkd3
			Prmt2
			Prmt8
			Prpf18
			Prrc2b
			Psd2
			Psip1
			Psma3
			Psma5
			Psma7
			Psmb6
			Psmb7
			Psmd14
			Psmd2
			Psmd4
			Psme3
			Psrc1
			Ptbp2
			Ptges3
			Ptk2
			Ptma
			Ptov1
			Ptpn12
			Ptprs
			Ptx3
			Pum1
			Pum2
			Pycr1
			Qser1
			R3hdm2
			Rab11b
			Rab33a
			Rab3a
			Rab6a
			Rab6b
			Rabggtb
			Rac3
			Racgap1
			Rad21
			Rad9a
			Rai1
			Rala
			Ralyl
			Ran
			Rangap1
			Rasal2
			Rasgef1b
			Rasgrp2
			Rbbp4
			Rbfox1
			Rbfox2
			Rbfox3
			Rbm3
			Rbm8a
			Rbm8a2
			Rbmx
			Rbmxl1
			Rbp1
			Rbpj
			Rbx1
			Rcc2
			Rcn3
			Rcor2
			Rem2
			Rerg
			Rfc3
			Rfc4
			Rfx3
			Rgs12
			Rgs6
			Rhobtb3
			Rhov
			Rnasel
			Rnd2
			Rnd3
			Rnf114
			Rnf152
			Rnf165
			Rnf182
			Rnf187
			Rnf38
			Rnf44
			Rnmt
			Rnps1
			Rpa2
			Rpl10
			Rpl10a
			Rpl11
			Rpl12
			Rpl13a
			Rpl14
			Rpl15
			Rpl17
			Rpl18
			Rpl18a
			Rpl19
			Rpl21
			Rpl22
			Rpl23
			Rpl23a
			Rpl24
			Rpl27
			Rpl27a
			Rpl28
			Rpl29
			Rpl3
			Rpl31
			Rpl31-ps12
			Rpl32
			Rpl35
			Rpl35a
			Rpl36
			Rpl36a
			Rpl36al
			Rpl37
			Rpl37a
			Rpl37rt
			Rpl38
			Rpl39
			Rpl4
			Rpl41
			Rpl5
			Rpl6
			Rpl7
			Rpl7a
			Rpl8
			Rpl9
			Rplp0
			Rps10
			Rps11
			Rps12
			Rps13
			Rps14
			Rps15
			Rps15a
			Rps15a-ps6
			Rps16
			Rps17
			Rps18
			Rps19
			Rps19-ps3
			Rps2
			Rps20
			Rps21
			Rps23
			Rps24
			Rps25
			Rps26
			Rps27a
			Rps28
			Rps29
			Rps3
			Rps3a1
			Rps4x
			Rps5
			Rps6
			Rps7
			Rps8
			Rps9
			Rpsa
			Rrm1
			Rrm2
			Rtf1
			Rtn1
			Rufy3
			Rundc3a
			Rundc3b
			S100a16
			Sae1
			Sall1
			Samd10
			Sapcd1
			Sapcd2
			Sass6
			Satb1
			Sbf2
			Sbk1
			Scrt2
			Sdr39u1
			Sec61g
			Selenbp1
			Sema3c
			Sema4c
			Sema5a
			Sephs1
			Sept6
			Sepw1
			Serbp1
			Serf1
			Serping1
			Set
			Setbp1
			Setd8
			Sez6
			Sfpq
			Sfrp1
			Sh2b2
			Sh3bgrl
			Sh3bp5
			Sh3rf3
			Shb
			Shd
			Shfm1
			Shisa7
			Shmt2
			Shroom3
			Skp1a
			Slbp
			Slc17a6
			Slc25a17
			Slc25a27
			Slc29a1
			Slc38a1
			Slc38a10
			Slc39a6
			Slc4a7
			Slc6a6
			Slc9a3r2
			Sltm
			Smarca4
			Smarcad1
			Smarcc1
			Smarcc2
			Smarce1
			Smc2
			Smc3
			Smc4
			Smim18
			Smyd5
			Snap25
			Sncaip
			Snhg1
			Snhg5
			Snn
			Snrnp200
			Snrpb2
			Snrpd1
			Snrpe
			Snrpf
			Snrpg
			Sobp
			Socs2
			Soga3
			Sorbs2
			Sostdc1
			Sox1
			Sox11
			Sox4
			Sox5
			Spag5
			Spc24
			Spc25
			Specc1l
			Spen
			Spin1
			Spop
			Spry1
			Sptan1
			Sptbn2
			Sqle
			Srcin1
			Srgap3
			Srpk2
			Srrm3
			Srrm4
			Srrt
			Srsf1
			Srsf10
			Srsf2
			Srsf3
			Ssbp3
			Ssrp1
			Sstr2
			St8sia2
			St8sia4
			Stard7
			Stip1
			Stk38
			Stmn1
			Stmn2
			Stmn3
			Stmn4
			Stox1
			Stox2
			Strbp
			Strip1
			Strn3
			Stx6
			Stxbp1
			Sumo1
			Sumo2
			Sumo3
			Suz12
			Svbp
			Syce2
			Syn2
			Syncrip
			Syne2
			Synpr
			Synrg
			Syt2
			Syt5
			Tac2
			Tacc2
			Tacc3
			Taf9
			Tagln3
			Tarbp2
			Tardbp
			Tbca
			Tbcb
			Tbr1
			Tcea1
			Tceb2
			Tcerg1
			Tcf19
			Tcf4
			Tdrd3
			Tead1
			Tead2
			Tet3
			Tfap4
			Tfdp2
			Thrap3
			Tia1
			Tk1
			Tma7
			Tmeff1
			Tmem159
			Tmem178
			Tmem206
			Tmem238
			Tmem57
			Tmpo
			Tmsb10
			Tmsb4x
			Tmtc4
			Tnfrsf1a
			Tnpo2
			Tnpo3
			Tnrc18
			Tob1
			Tomm20
			Top1
			Top2a
			Top2b
			Tor3a
			Tox3
			Tpm4
			Tpt1
			Tpx2
			Tra2a
			Tra2b
			Traf4
			Trak1
			Trim2
			Trim28
			Trim33
			Trim35
			Trim37
			Trip13
			Trove2
			Trp53i11
			Trp53inp1
			Trp53inp2
			Tsn
			Tspan4
			Tspan5
			Ttc28
			Ttc3
			Ttc9b
			Tuba1a
			Tuba1b
			Tubb2b
			Tubb3
			Tubb5
			Tug1
			Tulp4
			Txnl4a
			Txnrd1
			Tyms
			U2af2
			Uba1
			Uba52
			Ubap2
			Ube2b
			Ube2c
			Ube2e3
			Ube2i
			Ube2n
			Ube2ql1
			Ube2r2
			Ube2s
			Ube2t
			Ube3a
			Ube4b
			Ubl5
			Ubqln2
			Uchl1
			Uhrf1
			Uhrf2
			Ulk1
			Unc5d
			Uqcrh
			Usmg5
			Usp22
			Usp33
			Usp4
			Usp47
			Usp5
			Usp9x
			Vamp2
			Vars
			Vash2
			Vat1
			Vbp1
			Vcan
			Vezf1
			Vopp1
			Vps37b
			Vps72
			Vrk1
			Wbp1
			Wbp5
			Wbscr17
			Wdr47
			Wdr6
			Whsc1
			Wtap
			Xpo1
			Xpr1
			Xrn2
			Ybx1
			Yeats4
			Ylpm1
			Ypel1
			Ythdc1
			Ywhag
			Ywhaq
			Ywhaz
			Zbtb18
			Zbtb20
			Zc2hc1a
			Zc3h13
			Zc3h15
			Zeb2
			Zfand6
			Zfp106
			Zfp184
			Zfp207
			Zfp263
			Zfp266
			Zfp277
			Zfp280d
			Zfp292
			Zfp326
			Zfp329
			Zfp383
			Zfp385b
			Zfp386
			Zfp445
			Zfp462
			Zfp532
			Zfp57
			Zfp609
			Zfp68
			Zfp704
			Zfp811
			Zic1
			Zic2
			Zkscan1
			Zmat2
			Zmiz2
			Znrf1
			Znrf2
			Zscan21
