## Supplementary material for "Electroconvulsive stimuli reverse neuro-inflammation and behavioral deficits in a mouse model of depression": Table S5. G.O. sets induced by 7ECS - shared.

### Sheet: SGZ (all DE q<0.1) SHARED Bio P
Table 1
	Sorted by FC in Cort-7ECS groups
GO biological process complete	# genes in set	# genes found	# expected	Fold Enrichment	+/-	raw P value	FDR
cholesterol biosynthetic process	31	16	2.12	7.56	+	1.62e-08	1.93e-06
NADH metabolic process	27	12	1.84	6.51	+	3.44e-06	0.000244
acetyl-CoA metabolic process	29	10	1.98	5.05	+	0.000127	0.00525
clathrin-dependent endocytosis	24	8	1.64	4.88	+	0.000721	0.0226
negative chemotaxis	43	12	2.94	4.09	+	0.000149	0.00603
endochondral bone growth	40	11	2.73	4.03	+	0.00031	0.0109
glycolytic process	45	12	3.07	3.91	+	0.000213	0.00814
vesicle-mediated transport in synapse	139	32	9.49	3.37	+	3.63e-08	4.02e-06
hair cycle process	98	22	6.69	3.29	+	6.71e-06	0.000435
negative regulation of axonogenesis	67	15	4.57	3.28	+	0.000194	0.00753
neural crest cell migration	55	12	3.75	3.2	+	0.001	0.029
regulation of filopodium assembly	51	11	3.48	3.16	+	0.00174	0.0451
regulation of release of sequestered calcium ion into cytosol	79	17	5.39	3.15	+	0.000113	0.00477
negative regulation of developmental growth	126	27	8.6	3.14	+	1.37e-06	0.000115
neuron projection extension	67	13	4.57	2.84	+	0.0016	0.0424
learning	172	31	11.74	2.64	+	7.07e-06	0.000454
regulation of synapse assembly	123	22	8.4	2.62	+	0.000203	0.00778
peptidyl-serine phosphorylation	172	30	11.74	2.55	+	1.54e-05	0.000886
learning or memory	293	50	20	2.5	+	4.42e-08	4.65e-06
regulation of osteoblast differentiation	130	22	8.87	2.48	+	0.000312	0.011
kidney epithelium development	130	22	8.87	2.48	+	0.000312	0.011
negative regulation of cell growth	196	33	13.38	2.47	+	1.43e-05	0.000833
synaptic signaling	405	68	27.65	2.46	+	4.13e-10	7.13e-08
positive regulation of transporter activity	122	20	8.33	2.4	+	0.000798	0.0243
regulation of synaptic plasticity	220	36	15.02	2.4	+	7.95e-06	0.000502
dendrite development	139	22	9.49	2.32	+	0.000888	0.0266
positive regulation of cation transmembrane transport	165	26	11.26	2.31	+	0.000262	0.00956
regulation of extent of cell growth	128	20	8.74	2.29	+	0.00182	0.0468
negative regulation of neuron death	248	38	16.93	2.24	+	2.36e-05	0.00127
positive regulation of synaptic transmission	183	28	12.49	2.24	+	0.000297	0.0106
gliogenesis	238	36	16.25	2.22	+	4.86e-05	0.00239
cell-cell adhesion via plasma-membrane adhesion molecules	185	28	12.63	2.22	+	0.00032	0.0112
cardiac chamber development	186	28	12.7	2.21	+	0.000333	0.0116
negative regulation of protein kinase activity	201	30	13.72	2.19	+	0.000206	0.00786
positive regulation of developmental growth	216	32	14.75	2.17	+	0.000192	0.00747
protein localization to plasma membrane	196	29	13.38	2.17	+	0.000297	0.0106
regulation of Ras protein signal transduction	232	34	15.84	2.15	+	0.000117	0.0049
regulation of GTPase activity	300	43	20.48	2.1	+	2.82e-05	0.00147
positive regulation of neuron projection development	369	53	25.19	2.1	+	2.65e-06	0.000198
regulation of dendrite development	195	28	13.31	2.1	+	0.000764	0.0236
cellular response to peptide hormone stimulus	182	26	12.42	2.09	+	0.000937	0.0275
negative regulation of cell migration	276	38	18.84	2.02	+	0.000161	0.00643
axon guidance	219	30	14.95	2.01	+	0.000932	0.0274
epithelial tube morphogenesis	361	49	24.64	1.99	+	2.36e-05	0.00127
positive regulation of epithelial cell proliferation	207	28	14.13	1.98	+	0.00173	0.045
exocytosis	217	29	14.81	1.96	+	0.00144	0.0387
developmental maturation	264	35	18.02	1.94	+	0.000498	0.0164
regulation of neuron apoptotic process	267	35	18.23	1.92	+	0.000776	0.024
transmembrane receptor protein tyrosine kinase signaling pathway	353	46	24.1	1.91	+	0.000111	0.0047
regulation of cell growth	424	55	28.95	1.9	+	2.66e-05	0.00141
regulation of ion transmembrane transporter activity	262	33	17.89	1.84	+	0.00168	0.0438
regulation of MAP kinase activity	297	37	20.28	1.82	+	0.00101	0.0292
muscle structure development	489	58	33.38	1.74	+	0.000179	0.00704
gland development	428	50	29.22	1.71	+	0.000614	0.0198
forebrain development	377	44	25.74	1.71	+	0.00123	0.0342
reproductive structure development	434	50	29.63	1.69	+	0.000923	0.0274
cellular response to growth factor stimulus	391	45	26.69	1.69	+	0.00147	0.0393
microtubule cytoskeleton organization	482	54	32.91	1.64	+	0.000896	0.0268
actin cytoskeleton organization	500	56	34.13	1.64	+	0.00079	0.0242
epithelial cell differentiation	496	54	33.86	1.59	+	0.00189	0.0482

### Sheet: SGZ (all DE q<0.1) SHARED Mol F
Table 1
	Sorted by FC in Cort-7ECS groups
GO molecular function complete	# genes in set	# genes found	# expected	Fold Enrichment	+/-	raw P value	FDR
semaphorin receptor binding	21	8	1.43	5.58	+	0.000349	0.0215
structural constituent of cytoskeleton	64	17	4.37	3.89	+	1.16e-05	0.00117
extracellular matrix structural constituent	143	28	9.76	2.87	+	4.05e-06	0.000426
ion channel binding	140	26	9.56	2.72	+	1.99e-05	0.00191
calmodulin binding	193	31	13.18	2.35	+	4.7e-05	0.00426
growth factor binding	150	24	10.24	2.34	+	0.000432	0.0253
protein serine/threonine kinase activity	452	66	30.86	2.14	+	8.49e-08	1.23e-05
gated channel activity	321	46	21.91	2.1	+	1.24e-05	0.00122
voltage-gated ion channel activity	189	27	12.9	2.09	+	0.00105	0.0483
glycosaminoglycan binding	214	30	14.61	2.05	+	0.000537	0.0307
cation channel activity	326	42	22.26	1.89	+	0.000333	0.0208
GTPase activity	294	37	20.07	1.84	+	0.00092	0.0453
GTP binding	355	43	24.24	1.77	+	0.000837	0.043
actin binding	426	50	29.08	1.72	+	0.00059	0.0329
enzyme activator activity	460	52	31.4	1.66	+	0.000943	0.0455

### Sheet: SGZ (all DE q<0.1) SHARED Cell 
Table 1
	Sorted by FC in Cort-7ECS groups
GO cellular component complete	# genes in set	# genes found	# expected	Fold Enrichment	+/-	raw P value	FDR
extrinsic component of synaptic membrane	23	9	1.57	5.73	+	0.000127	0.00293
clathrin-coated endocytic vesicle	26	9	1.77	5.07	+	0.000269	0.00539
proton-transporting V-type ATPase complex	26	8	1.77	4.51	+	0.00111	0.0172
cell cortex region	51	13	3.48	3.73	+	0.000173	0.0036
myelin sheath	213	46	14.54	3.16	+	2.49e-10	1.37e-08
axon terminus	191	39	13.04	2.99	+	2.14e-08	1.01e-06
neuron projection terminus	212	43	14.47	2.97	+	4.88e-09	2.42e-07
ruffle membrane	69	14	4.71	2.97	+	0.000738	0.0127
voltage-gated potassium channel complex	77	15	5.26	2.85	+	0.000701	0.0124
adherens junction	141	26	9.63	2.7	+	2.21e-05	0.000627
sarcolemma	162	29	11.06	2.62	+	1.57e-05	0.00045
caveola	98	17	6.69	2.54	+	0.0015	0.0219
GABA-ergic synapse	104	18	7.1	2.54	+	0.00106	0.0165
synaptic vesicle	242	41	16.52	2.48	+	9.24e-07	3.53e-05
neuron to neuron synapse	427	72	29.15	2.47	+	9.79e-11	5.55e-09
Schaffer collateral - CA1 synapse	113	19	7.71	2.46	+	0.000895	0.0142
presynaptic active zone	97	16	6.62	2.42	+	0.00278	0.0388
postsynaptic density	396	65	27.03	2.4	+	1.84e-09	9.63e-08
growth cone	204	33	13.93	2.37	+	2.34e-05	0.000654
actin-based cell projection	216	33	14.75	2.24	+	6.78e-05	0.00166
extracellular matrix	481	70	32.84	2.13	+	4.47e-08	2.01e-06
cytoplasmic side of membrane	179	26	12.22	2.13	+	0.000799	0.0133
dendritic spine	193	28	13.18	2.13	+	0.00048	0.00907
presynaptic membrane	198	28	13.52	2.07	+	0.00084	0.0138
postsynaptic membrane	330	44	22.53	1.95	+	0.000101	0.00238
late endosome	214	28	14.61	1.92	+	0.00217	0.0308
apical part of cell	434	53	29.63	1.79	+	0.000157	0.00355
actin cytoskeleton	498	58	34	1.71	+	0.000287	0.00559
microtubule	420	48	28.67	1.67	+	0.00112	0.0173

### Sheet: SGZ (all DE q<0.1) SHARED Panth
Table 1
	Sorted by FC in Cort-7ECS groups
GO Panther pathways	# genes in set	# genes found	# expected	Fold Enrichment	+/-	raw P value	FDR
Cholesterol biosynthesis	13	9	0.89	10.14	+	4.03e-06	0.000167
Glycolysis	26	8	1.77	4.51	+	0.00111	0.0123
FGF signaling pathway	120	22	8.19	2.69	+	9.89e-05	0.00274
Huntington disease	150	26	10.24	2.54	+	6.41e-05	0.00213
Gonadotropin-releasing hormone receptor pathway	236	40	16.11	2.48	+	1.27e-06	0.000106
EGF receptor signaling pathway	136	22	9.28	2.37	+	0.000496	0.00915
Wnt signaling pathway	311	36	21.23	1.7	+	0.00389	0.0358

### Sheet: SGZ (all DE q<0.1) SHARED Pant1
Table 1
	Sorted by FC in Cort-7ECS groups
GO Panther protein class	# genes in set	# genes found	# expected	Fold Enrichment	+/-	raw P value	FDR
tubulin	20	9	1.37	6.59	+	5.4e-05	0.00132
membrane-bound signaling molecule	36	10	2.46	4.07	+	0.00054	0.00702
extracellular matrix structural protein	73	14	4.98	2.81	+	0.00119	0.0136
non-receptor serine/threonine protein kinase	256	38	17.48	2.17	+	3.38e-05	0.000942
G-protein modulator	191	25	13.04	1.92	+	0.00455	0.0386
oxidoreductase	418	51	28.54	1.79	+	0.000253	0.00493
protein-binding activity modulator	632	66	43.15	1.53	+	0.00159	0.0172
metabolite interconversion enzyme	1428	149	97.49	1.53	+	1.13e-06	7.37e-05

### Sheet: SGZ (all DE q<0.1) SHARED Pant2
Table 1
	Sorted by FC in Cort-7ECS groups
GO Panther reactome pathways	# genes in set	# genes found	# expected	Fold Enrichment	+/-	raw P value	FDR
Cholesterol biosynthesis	25	17	1.71	9.96	+	2.49e-10	1.03e-07
Microtubule-dependent trafficking of connexons from Golgi to the plasma membrane	15	8	1.02	7.81	+	5.63e-05	0.0032
RHO GTPases activate IQGAPs	27	12	1.84	6.51	+	3.44e-06	0.000355
LDL clearance	17	7	1.16	6.03	+	0.000566	0.0164
Recycling pathway of L1	35	14	2.39	5.86	+	1.45e-06	0.00017
Gluconeogenesis	34	13	2.32	5.6	+	5.11e-06	0.000495
Carboxyterminal post-translational modifications of tubulin	26	9	1.77	5.07	+	0.000269	0.00963
Trafficking of AMPA receptors	30	9	2.05	4.39	+	0.00064	0.0179
NCAM signaling for neurite out-growth	40	12	2.73	4.39	+	8.38e-05	0.00406
Insulin receptor recycling	27	8	1.84	4.34	+	0.00136	0.0273
Transferrin endocytosis and recycling	31	9	2.12	4.25	+	0.00078	0.0195
Aggrephagy	35	9	2.39	3.77	+	0.00161	0.0301
Kinesins	56	13	3.82	3.4	+	0.000377	0.0122
Signaling by NTRK1 (TRKA)	58	13	3.96	3.28	+	0.000504	0.0151
Integration of energy metabolism	80	17	5.46	3.11	+	0.00013	0.00521
Pyruvate metabolism and Citric Acid (TCA) cycle	52	11	3.55	3.1	+	0.00199	0.0338
Signaling by FGFR1	48	10	3.28	3.05	+	0.00345	0.0508
HSP90 chaperone cycle for steroid hormone receptors (SHR)	53	11	3.62	3.04	+	0.00226	0.0377
The role of GTSE1 in G2/M progression after G2 checkpoint	73	14	4.98	2.81	+	0.00119	0.0255
Recruitment of NuMA to mitotic centrosomes	90	17	6.14	2.77	+	0.000435	0.0135
EML4 and NUDC in mitotic spindle formation	108	20	7.37	2.71	+	0.000179	0.0067
Transmission across Chemical Synapses	214	39	14.61	2.67	+	3.41e-07	5.62e-05
Resolution of Sister Chromatid Cohesion	120	21	8.19	2.56	+	0.000335	0.0113
Potassium Channels	98	17	6.69	2.54	+	0.0015	0.0295
PI5P, PP2A and IER3 Regulate PI3K/AKT Signaling	104	18	7.1	2.54	+	0.00106	0.0238
RHO GTPases Activate Formins	133	23	9.08	2.53	+	0.000182	0.00668
MHC class II antigen presentation	133	22	9.08	2.42	+	0.000392	0.0124
Glycosaminoglycan metabolism	122	20	8.33	2.4	+	0.000798	0.0196
Cardiac conduction	125	20	8.53	2.34	+	0.001	0.0233
Ion channel transport	175	28	11.95	2.34	+	0.000122	0.00529
Platelet activation, signaling and aggregation	251	39	17.14	2.28	+	9.89e-06	0.000815
Clathrin-mediated endocytosis	142	21	9.69	2.17	+	0.00195	0.0335
FLT3 Signaling	256	38	17.48	2.17	+	3.38e-05	0.00232
RAF/MAP kinase cascade	241	35	16.45	2.13	+	0.0001	0.00472
Transport to the Golgi and subsequent modification	179	24	12.22	1.96	+	0.00349	0.0509
Intracellular signaling by second messengers	264	35	18.02	1.94	+	0.000498	0.0152
Signaling by Interleukins	260	34	17.75	1.92	+	0.00103	0.0235
