## Supplementary material for "Electroconvulsive stimuli reverse neuro-inflammation and behavioral deficits in a mouse model of depression": Table S6. G.O. sets induced by 7ECS - CORT only.

### Sheet: SGZ (all DE q<0.1) UNIQUE Bio P
Table 1
CORT-7ECS enriched (versus CORT-Sham)
GO biological process complete	# genes in set	# genes found	# expected	Fold Enrichment	+/-	raw P value	FDR
NAD metabolic process	19	9	1.3	6.94	+	3.95e-05	0.00198
hexose catabolic process	22	7	1.5	4.66	+	0.00193	0.0487
chondrocyte development involved in endochondral bone morphogenesis	22	7	1.5	4.66	+	0.00193	0.0487
intermediate filament organization	26	8	1.77	4.51	+	0.00111	0.0314
negative regulation of cartilage development	30	9	2.05	4.39	+	0.00064	0.0205
unsaturated fatty acid biosynthetic process	31	9	2.12	4.25	+	0.00078	0.0241
ERK1 and ERK2 cascade	31	9	2.12	4.25	+	0.00078	0.024
neurotransmitter receptor transport	41	10	2.8	3.57	+	0.00127	0.0349
lung morphogenesis	58	14	3.96	3.54	+	0.000161	0.00642
response to estrogen	50	12	3.41	3.52	+	0.000485	0.0161
behavioral fear response	43	10	2.94	3.41	+	0.00172	0.0448
autonomic nervous system development	48	11	3.28	3.36	+	0.00114	0.0321
lung epithelium development	44	10	3	3.33	+	0.00199	0.0499
cellular glucose homeostasis	76	16	5.19	3.08	+	0.000222	0.00843
cell cycle G1/S phase transition	72	14	4.92	2.85	+	0.00106	0.0301
regulation of response to drug	122	23	8.33	2.76	+	4.77e-05	0.00235
regulation of potassium ion transmembrane transport	85	16	5.8	2.76	+	0.000655	0.0209
sensory perception of pain	103	19	7.03	2.7	+	0.000268	0.0097
peptidyl-threonine modification	83	15	5.67	2.65	+	0.00137	0.037
endothelium development	85	15	5.8	2.58	+	0.00168	0.0439
negative regulation of response to wounding	91	16	6.21	2.58	+	0.00124	0.0342
regulation of G protein-coupled receptor signaling pathway	127	22	8.67	2.54	+	0.000254	0.00939
lung development	203	35	13.86	2.53	+	3.62e-06	0.000253
respiratory system development	234	39	15.97	2.44	+	2.32e-06	0.000179
cardiac septum development	121	20	8.26	2.42	+	0.000741	0.0231
regulation of synaptic vesicle exocytosis	103	17	7.03	2.42	+	0.00198	0.0497
regulation of protein localization to cell periphery	138	22	9.42	2.34	+	0.000855	0.0259
cAMP-mediated signaling	138	22	9.42	2.34	+	0.000855	0.0258
negative regulation of angiogenesis	120	19	8.19	2.32	+	0.00148	0.0395
regulation of peptide hormone secretion	231	36	15.77	2.28	+	2.21e-05	0.0012
regulation of reproductive process	188	29	12.83	2.26	+	0.000206	0.00787
vascular process in circulatory system	203	30	13.86	2.16	+	0.000231	0.00874
regulation of endothelial cell migration	163	24	11.13	2.16	+	0.00127	0.035
regulation of animal organ morphogenesis	211	31	14.4	2.15	+	0.000273	0.0098
signal transduction by protein phosphorylation	178	26	12.15	2.14	+	0.00076	0.0236
maintenance of location	177	25	12.08	2.07	+	0.00134	0.0364
response to hypoxia	192	27	13.11	2.06	+	0.00115	0.0322
positive regulation of peptidyl-tyrosine phosphorylation	197	27	13.45	2.01	+	0.0014	0.0378
ossification	220	30	15.02	2	+	0.00096	0.028
regulation of transmembrane receptor protein serine/threonine kinase signaling pathway	235	32	16.04	1.99	+	0.000584	0.0191
skeletal system development	493	65	33.66	1.93	+	2.7e-06	0.000201
myeloid cell differentiation	240	31	16.38	1.89	+	0.0016	0.0423
blood circulation	407	52	27.79	1.87	+	6.45e-05	0.00306
positive regulation of protein kinase activity	445	55	30.38	1.81	+	8.89e-05	0.00389
blood vessel morphogenesis	426	51	29.08	1.75	+	0.000299	0.0106
muscle tissue development	339	40	23.14	1.73	+	0.00195	0.0491
regulation of cytosolic calcium ion concentration	358	42	24.44	1.72	+	0.0018	0.0464
positive regulation of cell adhesion	428	50	29.22	1.71	+	0.000614	0.0199

### Sheet: SGZ (all DE q<0.1) UNIQUE Mol F
Table 1
C7E enriched
GO molecular function complete	# genes in set	# genes found	# expected	Fold Enrichment	+/-	raw P value	FDR
NADPH binding	18	7	1.23	5.7	+	0.000743	0.0386
acetylgalactosaminyltransferase activity	45	11	3.07	3.58	+	0.000724	0.0381
potassium channel regulator activity	47	11	3.21	3.43	+	0.000984	0.046
collagen binding	72	16	4.92	3.26	+	0.00013	0.00983
carbon-oxygen lyase activity	62	13	4.23	3.07	+	0.000865	0.0431
Rac GTPase binding	64	13	4.37	2.98	+	0.00112	0.0496
Rho guanyl-nucleotide exchange factor activity	71	14	4.85	2.89	+	0.000941	0.0458
phosphoprotein binding	103	20	7.03	2.84	+	0.000102	0.00801
oxidoreductase activity, acting on the CH-OH group of donors, NAD or NADP as acceptor	141	25	9.63	2.6	+	7.21e-05	0.00596
magnesium ion binding	197	32	13.45	2.38	+	2.99e-05	0.00283
growth factor activity	146	23	9.97	2.31	+	0.000662	0.0356
phosphatase binding	218	34	14.88	2.28	+	3.97e-05	0.00368
lyase activity	185	28	12.63	2.22	+	0.00032	0.0203

### Sheet: SGZ (all DE q<0.1) UNIQUE Cell 
Table 1
C7E enriched
GO cellular component complete	# genes in set	# genes found	# expected	Fold Enrichment	+/-	raw P value	FDR
mitochondrial pyruvate dehydrogenase complex	6	4	0.41	9.77	+	0.00255	0.0359
synaptic cleft	20	7	1.37	5.13	+	0.00123	0.0186
hippocampal mossy fiber to CA3 synapse	49	11	3.35	3.29	+	0.00132	0.0198
sarcoplasmic reticulum	74	16	5.05	3.17	+	0.00017	0.00359
perikaryon	138	27	9.42	2.87	+	6.06e-06	0.000191
rough endoplasmic reticulum	93	17	6.35	2.68	+	0.000604	0.0112
anchored component of membrane	192	31	13.11	2.37	+	4.39e-05	0.00116
peroxisome	145	21	9.9	2.12	+	0.00342	0.0465
nuclear membrane	243	34	16.59	2.05	+	0.000271	0.00537
receptor complex	399	47	27.24	1.73	+	0.000805	0.0133

### Sheet: SGZ (all DE q<0.1) UNIQUE Panth
Table 1
C7E enriched
Panther pathways	# genes in set	# genes found	# expected	Fold Enrichment	+/-	raw P value	FDR
GABA-B receptor II signaling	38	10	2.59	3.85	+	0.000772	0.0107
Enkephalin release	35	9	2.39	3.77	+	0.00161	0.0157
Ras Pathway	70	14	4.78	2.93	+	0.000834	0.0106
Endothelin signaling pathway	82	16	5.6	2.86	+	0.000465	0.00964
CCKR signaling map	159	31	10.85	2.86	+	1.37e-06	7.56e-05
TGF-beta signaling pathway	97	17	6.62	2.57	+	0.00144	0.015
Heterotrimeric G-protein signaling pathway-Gq alpha and Go alpha mediated pathway	121	20	8.26	2.42	+	0.000741	0.0112
Heterotrimeric G-protein signaling pathway-Gi alpha and Gs alpha mediated pathway	159	26	10.85	2.4	+	0.000193	0.00459
Angiogenesis	169	25	11.54	2.17	+	0.000919	0.0109
Inflammation mediated by chemokine and cytokine signaling pathway	258	34	17.61	1.93	+	0.000667	0.0111

### Sheet: SGZ (all DE q<0.1) UNIQUE Pant1
Table 1
C7E enriched
Panther protein class	# genes in set	# genes found	# expected	Fold Enrichment	+/-	raw P value	FDR
growth factor	90	17	6.14	2.77	+	0.000435	0.00652
glycosyltransferase	128	20	8.74	2.29	+	0.00182	0.0187
membrane traffic protein	387	43	26.42	1.63	+	0.00369	0.0343

### Sheet: SGZ (all DE q<0.1) UNIQUE React
Table 1
C7E enriched
Panther protein class	# genes in set	# genes found	# expected	Fold Enrichment	+/-	raw P value	FDR
Serotonin Neurotransmitter Release Cycle	18	8	1.23	6.51	+	0.000151	0.00579
Dopamine Neurotransmitter Release Cycle	23	9	1.57	5.73	+	0.000127	0.00537
Calmodulin induced events	25	7	1.71	4.1	+	0.00351	0.0499
ECM proteoglycans	51	14	3.48	4.02	+	4.99e-05	0.00305
Fatty acyl-CoA biosynthesis	33	9	2.25	3.99	+	0.00113	0.0246
Glucagon-like Peptide-1 (GLP1) regulates insulin secretion	31	8	2.12	3.78	+	0.00283	0.0453
ROS and RNS production in phagocytes	36	9	2.46	3.66	+	0.00189	0.0336
Activation of NMDA receptors and postsynaptic events	38	9	2.59	3.47	+	0.0026	0.042
O-glycosylation of TSR domain-containing proteins	39	9	2.66	3.38	+	0.00302	0.0465
Signaling by PDGF	59	12	4.03	2.98	+	0.00169	0.0306
Collagen biosynthesis and modifying enzymes	64	13	4.37	2.98	+	0.00112	0.0245
COPI-dependent Golgi-to-ER retrograde traffic	95	17	6.49	2.62	+	0.000745	0.0192

### Sheet: Sheet 1
Table 1
