## Supplementary material for "Electroconvulsive stimuli reverse neuro-inflammation and behavioral deficits in a mouse model of depression": Table S7. GSEA of reciprocally regulated gene sets.

### Sheet: Top 20 ranked by NES CORT-UP, C
Table 1
Normalised effect size rank	Up after CORT (vs. VEH)	Down after CORT-ECS (vs. CORT-SHAM)
1	GO_BP_MM_IMMUNE_RESPONSE	KEGG_MM_COMPLEMENT_AND_COAGULATION_CASCADES
2	KEGG_MM_CYTOKINE-CYTOKINE_RECEPTOR_INTERACTION	GO_BP_MM_RESPONSE_TO_LIPOPOLYSACCHARIDE
3	KEGG_MM_COMPLEMENT_AND_COAGULATION_CASCADES	WIKIPATHWAYS_MM_COMPLEMENT_AND_COAGULATION_CASCADES-WP558
4	GO_BP_MM_G-PROTEIN_COUPLED_RECEPTOR_SIGNALING_PATHWAY	KEGG_MM_CYTOKINE-CYTOKINE_RECEPTOR_INTERACTION
5	GO_CC_MM_EXTRACELLULAR_MATRIX	REACTOME_MM_LRP5_PATHWAY
6	KEGG_MM_COMPLEMENT_AND_COAGULATION_CASCADES	TFACTS_MM_NFKB1
7	GO_BP_MM_RESPONSE_TO_LIPOPOLYSACCHARIDE	GO_MF_MM_CHEMOKINE_ACTIVITY
8	GO_CC_MM_PROTEINACEOUS_EXTRACELLULAR_MATRIX	GO_CC_MM_PROTEINACEOUS_EXTRACELLULAR_MATRIX
9	TFACTS_MM_NFKB1	REACTOME_MM_SFRP1_PATHWAY
10	GO_BP_MM_IMMUNE_RESPONSE	REACTOME_MM_SFRP2_PATHWAY
11	PID_MM_UROKINASE-TYPE_PLASMINOGEN_ACTIVATOR_UPA_AND_UPAR-MEDIATED_SIGNALING	PANTHER_MM_BLOOD_COAGULATION
12	WIKIPATHWAYS_MM_COMPLEMENT_AND_COAGULATION_CASCADES-WP558	TFACTS_MM_NFKB1
13	GO_CC_MM_EXTERNAL_SIDE_OF_PLASMA_MEMBRANE	GO_BP_MM_ELEVATION_OF_CYTOSOLIC_CALCIUM_ION_CONCENTRATION
14	KEGG_MM_CYTOKINE-CYTOKINE_RECEPTOR_INTERACTION	GO_BP_MM_IMMUNE_RESPONSE
15	GO_CC_MM_EXTERNAL_SIDE_OF_PLASMA_MEMBRANE	REACTOME_MM_WIF1_PATHWAY
16	GO_BP_MM_POSITIVE_REGULATION_OF_INFLAMMATORY_RESPONSE	REACTOME_MM_SFRP5_PATHWAY
17	TFACTS_MM_NFKB1	REACTOME_MM_PORCN_PATHWAY
18	GO_MF_MM_SERINE-TYPE_ENDOPEPTIDASE_INHIBITOR_ACTIVITY	REACTOME_MM_GPCR_PATHWAY
19	PID_MM_BETA3_INTEGRIN_CELL_SURFACE_INTERACTIONS	GO_BP_MM_ORGAN_MORPHOGENESIS
20	TF_MM_WINGENDER_STAT1	REACTOME_MM_SAG_PATHWAY
