## Supplementary material for "Electroconvulsive stimuli reverse neuro-inflammation and behavioral deficits in a mouse model of depression": Table S8. CORT regulated genes that respond to ECS.

### Sheet: CORT dysregulated genes that al
Table 1
	Gene	CORT (vs VEH) baseline	C7E (vs CSham) post ECS	V7E (vs VSham) post ECS	Called in EBI-EMBL GWAS for psychiatric phenotypes?	Called in FUMA gene-set analysis?	Called in Chinese National Data Centre EWAS database for psychiatric phenotypes?
Down after CORT, Up after ECS
Upward recovery in C7E only
Aen	Apoptosis-enhancing nuclease	-	+	na	Sleep phenotypes		Suicidal behaviour (PMID 32036075)
Cryab	Crystallin alpha b	-	+	na
Cyp11a1	Cytochrome P450 Family 11 Subfamily A Member 1	-	+	na
Ephx4	Epoxide Hydrolase 4	-	+	na
Mpp6	Membrane Palmitoylated Protein 6	-	+	na	ASD, SCZ, MDD - multiple psychiatric phenotypes	SCZ, BPAD, cognition
Racgap1	Rac GTPase Activating Protein 1	-	+ +	na
Rgma	Repulsive Guidance Molecule BMP Co-Receptor A	-	+	na	Sleep phenotype		BPAD, MDD (PMID 26798408)
Upward recovery in both C7E and V7E
Tuba1a	Alpha-tubulin	-	+	+
Tubb3	Beta3 tubulin	-	+	+
Calb2	Calbindin2	-	+	+ +
Cd24a	Cd24a	-	+ +	+ +
Ckap2l	Cytoskeleton Associated Protein 2 Like	- -	+ +	+ +	Cognition (working memory)
Gap43	Growth Associated Protein 43	-	+	+	BPD, anxiety (response to treatment), cognition (mathematical ability)
Igfbpl1	Insulin Like Growth Factor Binding Protein Like 1	-	+ +	+ +
Neurog2	Neurogenin 2	- -	+ +	+ +		ALS	Schizophrenia (PMID 26619358)
Ptges3	Prostaglandin E Synthase 3	-	+	+			SETD1B-like syndrome (PMID 31685013)
Rgs10	Regulator Of G Protein Signaling 10	-	+	+	Depressive symptoms		Nicolaides-Baraitser syndrome (PMID 30459321) and SETD1B-like syndrome (PMID 31685013)
Sbk1	SH3 Domain Binding Kinase 1	-	+	+	Cognition (intelligence)	Cognition
Sox11	Sox 11	-	+	+
Tmsb10	Thymosin Beta 10	-	+ +	+ +
Upward “recovery” in V7E only
Abcb10	ATP Binding Cassette Subfamily B Member 10	-	na	+	Pericalcarine cortex volume
Bcas1	Breast Carcinoma Amplified Sequence 1	-	na	+	BPAD, SCZ, ADHD
Cntn2	Contactin 2	-	na	+	SCZ, cognition	SCZ
Cxcl14	C-X-C Motif Chemokine Ligand 14	-	na	+
Gna12	G Protein Subunit Alpha 12	-	na	+	Brain volume, white matter microstructure
Hax1	HCLS1 Associated Protein X-1	-	na	+	SCZ	BPAD	Sleep phenotype (30718923)
Lamp1	Lysosomal Associated Membrane Protein 1	-	na	+	Alzheimer’s	BPAD	ASD (27404287), sleep phenotype (30718923)
Znhit1	Zinc Finger HIT-Type Containing 1	-	na	+
Up after CORT, down after ECS
Downward recovery in C7E only
Cdh22	Cadherin 22	+	-	na	Cognitive ability (maths), SCZ endophenotype		Neurodevelopmental disorders (30929737)
Etnppl	Ethanolamine phospholyase (Agxt2l1)	+ +	- -	na		ALS
Krt9	Keratin 9	+	-	na
Lynx1	Ly6/Neurotoxin 1	+	-	na			MDD (see paper)
Pou6f1	POU Class 6 Homeobox 1	+	-	na
Rnf31	Ring finger protein 31	+	-	na			Schizophrenia (PMID 26619358)
Sept9	Septin 9	+	-	na
Slc29a1	Equilibrative nucleoside transporter 1 (ENT1)	+	-	na	Inflammation (IL10)
Wdr3	WD repeat-containing protein 3	+	-	na
Downward recovery in both V7E and C7E
Btg3	BTG Anti-Proliferation Factor 3	+	-	-	White matter volume		Schizophrenia (26619358), maternal depression (29026448), glucocorticoid exposure (PMID 30821055)
Cdhr1	Cadherin Related Family Member 1	+	- -	- -
Rasd1	Dexamethasone-induced Ras-related protein 1	+ +	- -	- -	Chronotype	Chronotype
Ebf4	EBF Family Member 4	+	-	-			Neurodevelopmental disorders (30929737)
Ednra	Endothelin receptor A	+ +	-	-
Fut2	fucosyltransferase 2	+ +	- -	- -		BPAD	ASD (27404287)
Gck	Glucokinase	+	- -	- -
Itpka	Inositol-Trisphosphate 3-Kinase A	+	-	-
Kirrel2	Kirre Like Nephrin Family Adhesion Molecule 2	+	- -	-
Negr1	Neuronal Growth Regulator 1	+	-	-	Multiple psychiatric phenotypes (including MDD), multiple cognitive outcomes	MDD, cognition	glucocorticoid exposure (PMID 30821055)
Kcnk12	Potassium Two Pore Domain Channel Subfamily K Member 12	+	-	-
Prr36	Proline rich 36	+	-	-			Neurodevelopmental disorders (30929737)
Trabd2b	TraB Domain Containing 2B (Tiki2)	+ +	- -	-	White matter integrity, reaction time
Tmem252	Transmembrane Protein 252	+	- -	- -
Tro	Trophinin	+	-	-
Downward “recovery” in V7E only
Glp2r	Glucagon-like peptide 2 receptor.	+ +	na	-
Mn1	Meningioma 1	+	na	-
Plec	Plectin	+	na	-	White matter microstructure	BPAD
Ugt1a6a	UDP glucuronosyltransferase 1 family, polypeptide A6A	+ +	na	- -
Up after CORT, up after ECS too
Only after C7E
Arl4a	ADP Ribosylation Factor Like GTPase 4A	+	+	na
Gpr21	G protein-coupled receptor 21	+ +	+ +	na
Nr2f2	Nuclear Receptor Subfamily 2 Group F Member 2	+	+	na	Alcohol dependence endophenotype	Chronotype	Schizophrenia (PMID 26619358)
Sparc	Secreted protein acidic and rich in cysteine (osteonectin)	+	+	na
	After both C7E and V7E
Asph	Aspartate Beta-Hydroxylase	+	+	+
Cntnap5b	contactin associated protein family member 5b	+	+	+
Eya1	EYA Transcriptional Coactivator And Phosphatase 1	+	+	+	Autism, sleep phenotype
Ldlr	Low-density lipoprotein receptor	+	+ +	+ +	Sleep duration, cortisol measurement
Phka2	Phosphorylase Kinase Regulatory Subunit Alpha 2	+	+	+
Rprm	Reprimo, TP53 Dependent G2 Arrest Mediator Homolog	+	+ +	+ +
Slc39a6	Zinc transporter ZIP6	+	+	+
	Only after V7E
Cdhr3	Cadherin Related Family Member 3	+ +	na	+	Alzheimer’s
Hhatl	Hedgehog Acyltransferase Like	+	na	+
Itih3	Inter-Alpha-Trypsin Inhibitor Heavy Chain 3	+	na	+	Mixed neuropsychiatric: SCZ, BPAD, and mixed	SCZ, BPAD, PD
Klhl40	Kelch Like Family Member 40	+	na	+
Kndc1	Kinase Non-Catalytic C-Lobe Domain Containing 1	+	na	+
Lig1	DNA Ligase 1	+	na	+
Mtfr1l	Mitochondrial Fission Regulator 1 Like	+	na	+
Down after CORT, Down after ECS too
After both C7E and V7E
Car2	Carbonic anhydrase 2	-	-	-
Ehd1	EH Domain Containing 1	-	-	-
Nbeal2	Neurobeachin Like 2	-	-	- -
Rasd2	RASD Family Member 2	-	-	-	Cognition (intelligence)	Chronotype, cognition
Spata13	Spermatogenesis Associated 13	-	- -	-	Cerebral cortical growth, inattention, depressive symptoms in alcohol dependence		Alzheimer's (30712078)
Upp1	Uridine Phosphorylase 1	-	- -	- -
Vstm2b	V-Set And Transmembrane Domain Containing 2B	-	-	-
Only after V7E
Plekhh1	Pleckstrin Homology, MyTH4 And FERM Domain Containing H1	-	na	-	Kynurenine levels in MDD
Prdm5	PR/SET domain 5	-	na	-	Cortical volume
Prr16	Proline Rich 16	-	na	-	Depressed mood, cognition	Cognition	Cognition (29311653)
Rfx2	Regulatory factor X2	-	na	-	BPAD, cognition		Alzheimer’s (30898171)
Yipf4	Yip1 Domain Family Member 4	-	na	-	Cognition	Chronotype	Alzheimer’s (30045751)
